# *Trypanosoma brucei* from pigs in sleeping sickness foci from Côte d’Ivoire is structured into clonal and strongly subdivided populations

**DOI:** 10.1101/2025.07.03.662103

**Authors:** Martial Kassi N’Djetchi, Thierry De Meeûs, Barkissa Mélika Traoré, Adeline Ségard, Sophie Ravel, Jacques Kaboré, Abe Allépo Innocent, Dramane Kaba, Djakaridja Berté, Thomas Konan, Bamoro Coulibaly, Pascal Grébaut, Geraldine Bossard, Bruno Bucheton, Mathurin Koffi, Vincent Jamonneau

## Abstract

Human African trypanosomiasis (HAT), or sleeping sickness, is currently targeted for elimination. The etiologic agent of HAT is a trypanosome belonging to the species *Trypanosoma brucei* (*Tb*) s.l., a unicellular parasite transmitted by tsetse flies. *Tb* s.l. consists of three subspecies: *Tb brucei* (*Tbb*), *Tb gambiense* (*Tbg*) and *Tb rhodesiense* (*Tbr*). These subspecies are morphologically indistinguishable and classified according to host in which they are found, type of disease and geographical distribution. During the last few decades, there has been considerable effort to genetically characterize *Tb* s.l. isolated from domestic and wild animals in order to better evaluate the impact of animal reservoirs on the epidemiology of HAT. To assess genetic diversity of *Tb* s.l. stocks circulating in three endemic or historical HAT foci in Côte d’Ivoire, we conducted a population genetics study of these parasites from animal hosts. Biological and isolated stock samples collected from pigs and reference stocks were tested with the primers of the *Trypanosoma gambiense-*specific-glycoprotein gene (TgsGP) and were genetically characterized with eighteen microsatellite loci. The few TgsGP positive samples found in pigs did not fit into *Tbg* reference stocks as regard to their microsatellite profile. These samples indeed were positioned far outside the lineage of this subspecies in the dendrogram built from genetic distances. We also found that in Ivoirian foci, *Tbb* populations (animal trypanosomes) were structured as several geographically strongly isolated units, localized in the vicinity of small villages. In these villages, data were compatible with a strict clonal propagation of *Tbb*. This is in variance with other published data on that subspecies. This study also confirmed the need to develop better tools to explore the relationships between *Tbb* and *Tbg*. Because sustainable elimination of HAT could be compromised, we also insist on the need to study the epidemiological role of potential animal and/or human reservoirs for *Tbg*.
