## Supplementary material for "*Trypanosoma brucei* from pigs in sleeping sickness foci from Côte d’Ivoire is structured into clonal and strongly subdivided populations": Suplementary file S2

### Sheet: Legends
Model	Wright's Island model or two dimension stepping stone
c	clonal rate
s	selfing rate
n	number of subpopulations
N	subpopulation size
m	migration rate
u	mutation rate
K	number of allelic states
reps	number of replicates
Best	Simulation that gave parameters the closest to what was observed in trypanosomes

### Sheet: Simulations
Simulation Kind	Simulation Name	Model	c	s	n	N	m	u	K	reps
Explore	Tbb2	Island	0.5	0.5	20	100	0.01	0.0001	40	1
Explore	TestTbb1-001	Island	0.9	0.5	20	100	0.01	0.0001	40	1
Explore	Tbb4	Island	0.95	0	20	100	0.01	0.0001	40	1
Explore	Tbb3	Island	0.99	0	20	100	0.01	0.0001	40	1
Explore	Tbb5	Island	0.99	0	20	200	0.01	0.0001	40	1
Explore	Tbb12	Island	0.99	0	100	500	0.004	1e-05	40	1
Explore	Tbb11	Island	0.99	0	100	1000	0.002	1e-05	40	1
Explore	Tbb10	Island	0.99	0	100	1000	0.02	0.0001	40	1
Explore	Tbb8	Island	0.99	0.5	200	100	0.1	0.001	40	1
Explore	Tbb7	Island	0.995	0	20	1000	0.01	0.0001	40	1
Explore	Tbb16	Island	0.999	0	50	1000	0.0017	Between 10-4 and 10-7	Between 3 and 18	1
Explore	IslandC99.9%n50N5000m310-4L18K20u10-5-1	Island	0.999	0	50	5000	0.0003	1e-05	20	1
Explore	Tbb15	Island	0.999	0	100	1000	0.002	1e-06	5	1
Explore	Islandc1n10N1000m10-3L18K18u10-4	Island	1	0	10	1000	0.001	0.0001	18	1
Explore	Islandc1n25N1000m3x10-4L18K100u7x10-4	Island	1	0	25	1000	0.0003	0.0007	100	1
Explore	Islandc1n25N1000m10-3L18K18u10-4	Island	1	0	25	1000	0.001	0.0001	18	1
Explore	Islandc1n25N1000m10-3L18K18u10-3-a	Island	1	0	25	1000	0.001	0.001	18	2
Best	Islandc1n25N1000m110-3L18K18u10-3-1-b	Island	1	0	25	1000	0.001	0.001	18	2
Explore	Islandc1n25N1000m2x10-3L18K18u10-4	Island	1	0	25	1000	0.002	0.0001	18	1
Explore	Islandc1n30m10-3L18K18u10-4	Island	1	0	30	1000	0.001	0.0001	18	1
Explore	Islandc1n30N1000m110-3L18K18u10-4-1	Island	1	0	30	1000	0.001	0.0001	18	1
Explore	Islandc1n30N1000m110-3L18K18u10-3-1	Island	1	0	30	1000	0.001	0.001	18	1
Explore	Islandc1n30N1000m2x10-3L18K18u10-4	Island	1	0	30	1000	0.002	0.0001	18	1
Explore	Islandc1n30N1500m110-3L18K18u10-4-1	Island	1	0	30	1500	0.001	0.0001	18	1
Explore	Islandc1n30N1500m110-3L18K18u10-3-1	Island	1	0	30	1500	0.001	0.001	18	1
Explore	IslanC1n50N1000m2x10-3L18K18U10-4	Island	1	0	50	1000	0.001	0.0001	18	1
Explore	Islandc1n50N2000m710-4L18K20u10-4-1	Island	1	0	50	2000	0.0001	0.0001	20	1
Explore	Islandc1n50N2000m710-4L18K20u10-5-1	Island	1	0	50	2000	0.0007	1e-05	18	1
Explore	IslandC1n50N5000m310-4L18K15u10-4-1	Island	1	0	50	5000	0.0003	0.0001	15	1
Explore	IslandC1n50N5000m310-4L18K20u10-4-1	Island	1	0	50	5000	0.0003	0.0001	20	1
Explore	Tbb19	Island	1	0	100	500	0.003	0.001	10	1
Explore	Islandn100N1000018LocClonalu10-6-1	Island	1	0	100	1000	0.0001	1e-06	20	1
Explore	Islandc1n100N1000m10-3L18K18u10-4	Island	1	0	100	1000	0.001	0.0001	18	1
Explore	Tbb18	Island	1	0	100	1000	0.002	0.0001	8	1
Explore	Tbb9	Island	1	0	100	1000	0.02	0.0001	40	1
Explore	Step2Dn25N1000m10-3L18K18u10-3	Step2D	1	0	25	1000	0.001	0.001	18	1
Explore	Step2Dm10-3n100N10000Loc18K20Clonalu10-4-1	Step2D	1	0	100	10000	0.001	0.0001	20	1
